# HPL-2/HP1 and MET-2/SETDB1 bind distinct co-factors that promote heterochromatic foci, gene repression and organogenesis independently of H3K9 methylation

**DOI:** 10.1101/2024.09.29.615660

**Authors:** Colin E. Delaney, Lisa Fol, Jia Emil You, Stefan B. Gruenewald, Eugenio Ferrario, Susan M. Gasser, Martin M. Moeckel, Lukas Stelzl, Jan Padeken, Susan E. Mango

## Abstract

In differentiated cells, genome segregation into heterochromatin and euchromatin is mediated by modified histones, which recruit so-called reader proteins. Surprisingly, many histone modifiers remain functional in the absence of catalytic activity, but the underlying mechanism remains unclear. To explore this puzzle, we examined the relationship between *C. elegans* MET-2/SETDB1, a histone H3 lysine (H3K9me) methyltransferase that also has non-catalytic roles, and the canonical H3K9me reader HPL-2 (HP1). We show that HPL-2 represses transcription and supports organogenesis independently of H3K9me binding, whereas complete loss of *met-2* and *hpl-2* causes severe transcriptional and developmental defects. MET-2 and HPL-2 rely on different binding partners - the disordered protein LIN-65/ATF7IP and the multi-zinc finger protein LIN-13, respectively – for localization and function. The results suggest that HPL-2 can operate through alternative protein interactions, and that HPL-2 and MET-2 function in parallel, H3K9me-independent pathways, with H3K9me acting as a reinforcing but non-essential contributor to these processes.
