## Supplemental tables for "HPL-2/HP1 and MET-2/SETDB1 bind distinct co-factors that promote heterochromatic foci, gene repression and organogenesis independently of H3K9 methylation"

### Sheet: Table_S1_strains
strain name	genotype
GW1562	lin-65(gw1465)
GW1618	lin-65::1xFLAG::TEV::GFP(gw1578)
GW1622	lin-65::1xFLAG:TEV:GFP(gw1578);met-2(n4256)
GW1666	met-2::linker::degron::3xFLAG::TEV::NeonGreen(gw1666)
GW1729	lin-65::GFP(gw1578);met-2C1237A(gw1660)
GW1836	met-2(n4256) set-25(n5021) III;pgl-1::GFP(ax3122[pgl-1::gfp]) IV
GW637	met-2(n4256) set-25(n5021) III;gwIs4 [baf-1::GFP-lacI let858 myo3::RFP] X
GW638	met-2(n4256) set-25(n5021) III
GW907	met-2(n4256)
JH3269	pgl-1(ax3122[pgl-1::gfp]) IV
MT15606	met-2(n4256) hpl-2(tm1489) III/hT2 [bli-4(e937) let-?(q782) qIs48] (I;III)
MT1806	lin-15A(n767) X
N2	wild type
OH14021	hpl-1(ot841 [hpl-1::mKate2]) X
OH14220	hpl-2(ot860 [hpl-2::mKate2]) III
SM2580	NLS::3xflag::met-2 III
SM2651	lin-65(gw1465);NLS::3xflag::met-2 III
SM2758	met-2(n4256);lin-15A(n767)
SM2759	met-2-catD(gw1660);lin-15A(n767)
SM2799	hpl-2-FFAA::mKate2::3xFLAG(px112 ot860)
SM2823	met-2(gw1666 [AID::3xFLAG::mNeonGreen]) hpl-2((ot860 [mKate2::3xFLAG]) III
SM2830	wild type sibling of hpl-2(px112[FFAA])
SM2831	hpl-2-FFAA(px112)
SM2832	hpl-2(tm1489)
SM4420	hpl-2(tm1489);lin-15A(n767)
SM4421	hpl-2(px112);lin-15A(n767)
SM4429	hpl-2(ot860 [hpl-2::mKate2]) III;isIs17 [pGZ295 (pie-1p::GFP::pcn-1(W03D2.4)) + pDP#MM051 (unc-119))]
SM4430	hpl-2FFAA(px112 ot860);isIs17 [pGZ295 (pie-1p::GFP::pcn-1(W03D2.4)) + pDP#MM051 (unc-119))]
SM4432	met-2(gw1666) hpl-2(px112 ot860)
SM4433	met-2(gw1660 gw1666) hpl-2(ot860)
SM4434	met-2(gw1660 gw1666) hpl-2(px112 ot860)
SM4439	lin-65(gw1465);lin-15A(n767)
SM4440	NLS::3xFLAG::met-2;lin-15A(n767) X
SM4441	lin-65(gw1465) I;NLS::3xFLAG::met-2 III;lin-15A(n767) X
SM4495	arle-14(tm6845) III;lin-15A(n767) X
SM4506	met-2(n4256) hpl-2::3xFLAG::mKate2(ot860) set-25(n5021) III
SM4506	met-2(n4256) hpl-2::3xFLAG::mKate2(ot860) set-25(n5021) III
SM4510	met-2-catD(gw1660) hpl-2::3xFLAG::mKate2(ot860) set-25(n5021)
SM4511	met-2-catD(gw1660) set-25(n5021) III;pgl-1::GFP(ax3122[pgl-1::gfp]) IV
SM4725	met-2::AID::3xFLAG::mNeonGreen(gw1666) hpl-2(tm1489)III
SM4737	hpl-2dChromodomain::mKate2::3xFLAG(px166 ot860) III
SM4738	hpl-2dChromoshadowdomain::mKate2::3xFLAG(px112 ot860 px167) III
SM4739	hpl-2::mKate2(ot860) III;lin-15A(n767) X
SM4740	hpl-2delChrD::mKate2 (px166 ot860) III;lin-15A(n767) X
SM4741	hpl-2delCSD::mKate2 (ot860 px167) III;lin-15A(n767) X

### Sheet: Table_S2_CRISPR
targeted mutation	crRNA(s)	HDR template
hpl-2FFAA	GAAGGACAACGTGTTCATGG	caaaaatctgatttccagAAGGACAACGTGGCCATGGTCGAGAAGGTCCTcGAtAAACGTACAGGTAAGGCAGGTCGTGATGAGTTCCTGATCCAATGGCAGGGAGCACCCGAGTCTGACTCTAGCTGGGAGCCGAGAGA
	GAATTTCTCATACAGTGGCA
hpl-2ΔCD	GAAGGACAACGTGTTCATGG	caaaaatctgatttccagAAGGACAACGTGggatctggtAAACGCGAGAAGCCAATCAGAAAGCGTCACAGCCAGAAGCCCGAACCTTCCGAAGATCAAG
	TGGCTGTGTCGTTTGCGAAT
hpl-2ΔCSD	AATGACAAATTCTCACTGGA	GATGAAAAGAAGGAAACGAATCAAAATGACAAATTCTCcCTcggtagtggaCGgtgagtttgggaattgctcccggttgattaaaag
	CAGCGAAGGAGGTGAACAGT

### Sheet: Table_S3_qPCR_oligos
oligo name	Sequence
C55B7.3qPCR_F	TCTGGAGAAAGGAGCAAGAAAG
C55B7.3qPCR_R	GAACGAATACGTCACCGAAGAT
tatn-1qPCR_F	ACTTGATCAGAGAAGAATCAGTGT
tatn-1qPCR_R	AGTGCGGCTTCTTCCATATC
enu-3.5qPCR_F	AGGAAGCGAGAAGAACAAGAC
enu-3.5qPCR_R	CTCTGCTACCACATACGGATTC
arrd-14qPCR_F	AGAGGAGACCTATGTGGAGATG
arrd-14qPCR_R	TTGGGAAGTTCGAACGAGAAG
K07D4.9qPCR_F	CGAGCCGATCAATGTGTTTG
K07D4.9qPCR_R	CTGAAACTGCGTGCATGTG
F15D4.5qPCR_F	CCAGTGACCAAACAAGGAAATG
F15D4.5qPCR_R	GGTTCTTCAAACCGCAGAATG
cut-2qPCR_F	AGGCTTTCCTTCTTCCATCTG
cut-2qPCR_R	GCTCAAAGCGTGGGAGTT
gei-13qPCR_F	GATCGGAAGCAAGAAAGAGATAAAG
gei-13qPCR_R	GGAGCAAGGCAATGTACAAAC
lmn-1qPCR_F	CAAGAGAACAACAGACTCCA G
lmn-1qPCR_R	TAATAAGACCACCGCATCAG
pmp-3qPCR_F	GTTCCCGTGTTCATCACTCAT
pmp-3qPCR_R	ACACCGTCGAGAAGCTGTAGA

### Sheet: Table_S4_KS_statistics
Kolmogorov-Smirnov test of distributions
Figure Panel	distribution 1	distribution 2	KS statistic	p-value
3B	WT	met-2 set-25	0.2079	6.66e-16
	WT	met-2(catD) set-25	0.1871	5.68e-24
	met-2 set-25	met-2(catD) set-25	0.029	0.588
3C	WT	met-2 set-25	0.0279	0.007
	WT	met-2(catD) set-25	0.0537	8.821e-09
	met-2 set-25	met-2(catD) set-25	0.0429	6.0257e-05
3D	WT	met-2 set-25	0.1065	4.352e-36
	WT	met-2(catD) set-25	0.1511	6.661e-16
	met-2 set-25	met-2(catD) set-25	0.0715	5.087e-13
3E	WT	met-2 set-25	0.0882	7.492e-25
	WT	met-2(catD) set-25	0.1423	6.439e-15
	met-2 set-25	met-2(catD) set-25	0.0593	4.261e-09
3G	WT	met-2 set-25	0.0933	2.243e-06
	WT	met-2(catD) set-25	0.1187	7e-10
	met-2 set-25	met-2(catD) set-25	0.0437	0.136
4C	hpl-2-WT	hpl-2(FFAA)	0.7922	0.049
4D	hpl-2-WT	hpl-2(FFAA)	0.568	0.00139
S4C	hpl-2-WT	hpl-2(FFAA)	0.1927	1.443e-15
S4E	hpl-2-WT	hpl-2(FFAA)	0.1683	3.27e-28
S4F	hpl-2-WT	hpl-2(FFAA)	0.3706	5.037e-26
